# Ubiquitination of G3BP1 mediates stress granule disassembly in a stress-specific manner

**DOI:** 10.1101/2021.04.22.440930

**Authors:** Youngdae Gwon, Brian A. Maxwell, Regina-Maria. Kolaitis, Peipei Zhang, Hong Joo Kim, J. Paul Taylor

## Abstract

Stress granules are dynamic, reversible condensates composed of RNA and protein that assemble in response to a variety of stressors and are normally disassembled after stress is removed. Whereas the composition of stress granules and the mechanisms underlying their assembly have been extensively studied, far less is known about the mechanisms that govern disassembly. Impaired disassembly has been implicated in some diseases. Here we report that stress granule disassembly is context-dependent and, in the setting of heat shock, requires ubiquitination of G3BP1, the central protein within the stress granule RNA-protein network. Ubiquitinated G3BP1 interacts with the ER-resident protein FAF2, which engages the ubiquitin-dependent segregase p97/VCP. Targeting G3BP1 enables the stress granule-specific interaction network to fall below the percolation threshold for phase separation, which causes disassembly.

**One Sentence Summary:** Ubiquitination of G3BP1 mediates FAF2- and p97/VCP-dependent disassembly of heat-induced stress granules
