## Supplemental Table 1 for "Ubiquitination of G3BP1 mediates stress granule disassembly in a stress-specific manner"

### Sheet: Sheet1
Published databases					In-house database	Integrated SG proteome	VCP adaptors
Jain et al. (2016)	Markmiller et al. (2018)	Youn et al. (2018)	Peiguo et al. (2020)	Turakhiya et al. (2018)	Isolation of SG core
ACIN1	ADAR	A1CF	ABCD3	ZFAND1	1433B	1433B	AIRAPL
ACTBL2	AGO1	ABCF3	ABCF1		1433E	1433E	ANKRD13A
ACTR1A	AGO2	ACOT8	ACTA2		1433F	1433F	ANKZF1
ACTR1B	AHSA1	AGBL1	ACTN1		1433G	1433G	ASPL
ADAR	AKAP9	AHCYL1	ACTN2		1433S	1433S	ATXN3
AGO2	ALYREF	AHCYL2	ACTN3		1433T	1433T	DERL1
AKAP9	ANG	AHNAK	ACTN4		1433Z	1433Z	DERL2
ALDH18A1	APOBEC3G	AIFM1	ACTR3		PPP2R5D	A1CF	FAF1
ANP32E	ATP2C1	AKAP1	AHCY		PPP2R5E	AAGAB	FAF2
ANXA1	ATXN2	ALG13	AHNAK		PPP2R5C	AARS1	gp78
ANXA6	ATXN2L	ANKRD44	ALDH18A1		PPP2R1A	ABCD3	HOIP
ANXA7	BRF1	ARFGEF3	ANXA1		PPP2R2A	ABCF1	HRD1
APEX1	CALR	ASCC1	ANXA11		ACO2	ABCF3	NPL4
APOBEC3G	CAPRIN1	ASCC2	ANXA2		MATR3	ACAA1	NUB1L
ARPC1B	CASC3	ASCC3	ANXA5		AAGAB	ACACA	p37
ATAD2	CCAR1	ATAD3B	ANXA7		PRKAG1	ACAD9	p47
ATAD3A	CCR4	ATP5L	AP3D1		GOT2	ACADV	PLAA
ATP5A1	CDC37	ATXN2	ARF1		APOBEC3B	ACAT1	PNGase
ATXN2	CELF1	ATXN2L	ARF4		ABCD3	ACIN1	RHBDL4
ATXN2L	CELF2	BCL2L2-PABPN1	ARF5		ACACA	ACO2	SAKS1
BAG2	CIRBP	BICC1	ATP5A1		ACAD9	ACOD	SPRTN
BAG3	CNBP	BYSL	ATP5B		ACADV	ACOT8	SVIP
BANF1	CNOT8	C14orf166	BRIX1		ACOD	ACP1	UBE4B
BAZ1B	CPEB1	C1QBP	CAND1		ACTN1	ACTA2	UBXD1
BCLAF1	CPEB2	CAMK2D	CAPRIN1		ACTN4	ACTBL2	UBXD2
BRAT1	CPEB3	CAMK2G	CAV1		ACTR1A	ACTN1	UBXD3
BRF1	CPEB4	CAPRIN1	CCT2		AGPS	ACTN2	UBXD4
C14orf166	CYFIP2	CAPRIN2	CCT3		FDXR	ACTN3	UBXD5
C15orf52	DAZAP2	CASC3	CCT4		SLC25A4	ACTN4	UBXD6
C22orf28	DAZL	CCDC66	CCT5		SLC25A5	ACTR1A	UBXD7
CALML5	DCP1A	CCNB1	CCT6A		SLC25A6	ACTR1B	UFD1
CALR3	DCP1B	CDC20	CCT7		AFG3L2	ACTR3	VCIP135
CAP1	DCP2	CELF1	CCT8		AGK	ADAR	VIMP
CAPRIN1	DDX1	CFAP97	CDK1		AHNK2	AFG3L2	YOD1
CAPZA2	DDX39A	CLPTM1	CDK2		AHSA1	AGBL1	ZFAND1
CARHSP1	DDX39B	CPEB1	CFL1		AIFM1	AGK
CASC3	DDX3X	CPEB4	CLTC		AIFM2	AGO1
CBFB	DDX5	CSDE1	COPA		AIMP2	AGO2
CBX1	DDX58	DAZAP1	CSE1L		AKAP8	AGPS
CBX3	DDX6	DDX1	CYFIP1		ALDH1B1	AHCY
CCAR1	DHX36	DDX19B	CYFIP2		ALDH7A1	AHCYL1
CCT3	DHX58	DDX3X	DDX17		ALDH2	AHCYL2
CCT6A	DHX9	DDX6	DDX18		ALDOA	AHNAK
CDC5L	DYRK3	DEPDC1B	DDX21		ANP32E	AHNK2
CDC73	EDC3	DERL1	DDX39B		ANK2	AHSA1
CDK1	EDC4	DHX29	DDX3X		ANKHD1	AIFM1
CDK2	EIF2A	DHX36	DDX5		PRMT1	AIFM2
CELF1	EIF2AK2	DHX57	DDX50		ANXA7	AIMP2
CENPB	EIF2S1	DZIP3	DHX15		AP1G1	AKAP1
CFL1	EIF2S2	E2F4	DHX30		AP1M1	AKAP8
CHCHD3	EIF2S3	EIF2A	DHX36		AP1S1	AKAP9
CHORDC1	EIF3A	EIF2B1	DHX9		AP3B1	ALDH18A1
CHP1	EIF3B	EIF3A	DKC1		AP3D1	ALDH1B1
CIRBP	EIF3C	EIF3B	DLST		APEX1	ALDH2
CIT	EIF3D	EIF3C	DNAJA1		API5	ALDH7A1
CKAP4	EIF3E	EIF3E	DYNC1H1		APMAP	ALDOA
CLIC4	EIF3F	EIF3F	EEF1A1		APOL2	ALG13
CNBP	EIF3G	EIF3G	EEF1A2		AQR	ALYREF
CNN3	EIF3H	EIF3H	EEF1G		ARF1	ANG
CNOT1	EIF3I	EIF3I	EEF2		ARF4	ANK2
COIL	EIF3J	EIF3K	EIF2AK2		ARF5	ANKHD1
CORO1B	EIF3K	EIF3L	EIF3A		ARFGAP1	ANKRD44
CPEB1	EIF3L	EIF3M	EIF3B		ARHGEF2	ANP32E
CPSF3	EIF3M	EIF4A1	EIF3E		ARL2	ANXA1
CPSF6	EIF4A1	EIF4A2	EIF3F		ARL8A	ANXA11
CPSF7	EIF4A2	EIF4A3	EIF3L		ARL8B	ANXA2
CRYAB	EIF4A3	EIF4B	EIF4A1		ARMC1	ANXA5
CSDE1	EIF4B	EIF4E	EIF4A2		APOBEC3H	ANXA6
CSE1L	EIF4E	EIF4G1	EIF4B		ASPH	ANXA7
CSTF1	EIF4G1	EIF4G2	EIF4G1		ATP2A2	AP1G1
CTNNA2	EIF4G2	EIF4G3	ELAVL1		ATP2A3	AP1M1
CTNND1	EIF4G3	ELAVL1	ENO1		ATAD3A	AP1S1
CTTNBP2NL	EIF4H	ESRP2	ENO3		ATG3	AP3B1
CWC22	EIF5	FAM111B	EPPK1		ATL1	AP3D1
DAZAP1	EIF5A	FAM120A	EZR		ATL2	APEX1
DCD	EIF5A2	FAM120C	FASN		ATL3	API5
DCP1A	EIF5B	FAM160A2	FLNA		ATP5H	APMAP
DCTN1	ELAVL1	FAM160B1	FLNB		ATP5L	APOBEC3B
DDX1	ELAVL2	FAM98A	FLNC		ATP5F1A	APOBEC3G
DDX17	ELAVL3	FARP1	FSCN1		ATP5F1B	APOBEC3H
DDX19A	ELAVL4	FBRSL1	FUS		ATP5F1D	APOL2
DDX21	ETF1	FKBP3	G3BP1		ATP5F1C	APOOL
DDX3X	EWSR1	FMR1	G6PD		ATP5MF	AQR
DDX47	FASTK	FNDC3B	GAPDH		ATP5PO	ARF1
DDX5	FMR1	FUBP3	GARS		ATXN10	ARF4
DDX50	FUBP1	FXR1	GART		BAG2	ARF5
DDX58	FUBP3	FXR2	GCN1L1		BAP31	ARFGAP1
DDX6	FUS	G3BP1	GNB2L1		BAX	ARFGEF1
DERA	FXR1	G3BP2	GSN		BCCIP	ARFGEF3
DHX15	FXR2	GKAP1	H1F0		ARFGEF1	ARHGAP1
DHX30	G3BP1	GLE1	HACD3		BMAL2	ARHGEF2
DHX36	G3BP2	GRSF1	HADHA		BRI3B	ARL2
DHX9	GBP2	GTPBP1	HEATR1		BTAF1	ARL8A
DISC1	GIGYF2	HABP4	HIST1H1A		C1QBP	ARL8B
DKC1	GRB7	HDLBP	HIST1H1C		MTHFD1	ARMC1
DNAJA1	GSPT1	HELZ	HIST1H1T		MTHFD1L	ARPC1B
DNAJC8	GSPT2	HIST1H1E	HIST1H2BB		XPO1	ASCC1
DPYSL2	HDAC6	HIST1H2AC	HIST1H3A		BZW2	ASCC2
DPYSL3	HNRNPA0	HNRNPAB	HIST1H4A		DCTN1	ASCC3
DSP	HNRNPA1	IBTK	HNRNPA0		SEPTIN2	ASPH
DST	HNRNPA2B1	IGF2BP1	HNRNPA1		FXR1	ATAD2
DSTN	HNRNPA3	IGF2BP2	HNRNPA2B1		CALU	ATAD3A
DTX3L	HNRNPAB	IGF2BP3	HNRNPA3		CANX	ATAD3B
DYNC1H1	HNRNPC	IPO11	HNRNPC		CAPN1	ATG3
DYNLL2	HNRNPD	IPO7	HNRNPD		CAND1	ATL1
DYRK3	HNRNPH1	KHNYN	HNRNPDL		CAP1	ATL2
DZIP1	HNRNPK	KIF1B	HNRNPF		CAT	ATL3
EDC4	HNRNPL	KNTC1	HNRNPH1		CTSB	ATP2A2
EFTUD2	HNRNPM	LARP1	HNRNPH3		CAPZA2	ATP2A3
EIF2A	HNRNPR	LARP1B	HNRNPK		CBX3	ATP2C1
EIF2AK1	HNRNPU	LARP4	HNRNPL		CCAR2	ATP5A1
EIF2AK2	HOPX	LARP4B	HNRNPM		CD109	ATP5B
EIF2S1	HSP90AA1	LGALS3BP	HNRNPR		CD151	ATP5F1A
EIF2S2	HSPA8	LLPH	HNRNPU		CDK2	ATP5F1B
EIF3A	HSPB1	LSM12	HSP90AA1		CDS2	ATP5F1C
EIF3B	HTT	LSM14A	HSP90AB1		C7orf50	ATP5F1D
EIF3D	IGF2BP1	LSM14B	HSP90AB2P		FMC1	ATP5H
EIF3E	IGF2BP2	LTV1	HSP90AB3P		C8orf82	ATP5L
EIF3F	IGF2BP3	LUZP1	HSP90B1		HSPD1	ATP5MF
EIF3G	ILF2	MAGED1	HSPA1A		CHD4	ATP5PO
EIF3H	ILF3	MAP2K1	HSPA1L		CHD5	ATP6AP1
EIF3I	IPO8	MAP7D3	HSPA5		CHERP	ATP6AP2
EIF3J	KHDRBS1	MAPRE1	HSPA6		CHTOP	ATP6V0D1
EIF3K	KHSRP	MBNL2	HSPA8		CISD2	ATP6V1B2
EIF3L	KPNA2	MCRIP1	HSPB1		CS	ATP6V1D
EIF3M	KPNA4	MCRIP2	ILF2		CKAP5	ATXN10
EIF4A1	KPNA5	MCU	ILF3		CLASP1	ATXN2
EIF4A3	KPNB1	MEX3A	IMPDH2		CLASP2	ATXN2L
EIF4B	LARP4	MEX3D	IPO7		CLTA	BAG2
EIF4E	LARP4B	MIF4GD	IQGAP1		CLTC	BAG3
EIF4G1	LIN28A	MKRN1	KPNB1		CLTCL1	BANF1
EIF4G2	LSM1	MKRN2	KRT17		CLPTM1	BAP31
EIF4H	LSM12	MOB2	KRT18		CLPX	BAX
ELAVL1	LSM14A	MOV10	KTN1		CMC1	BAZ1B
ELAVL2	LSM14B	MSI1	LASP1		CMC2	BCCIP
ELAVL4	MAP1LC3A	MSI2	LBR		NCAPD2	BCL2L2-PABPN1
EPPK1	MAPK8	MYCBP2	LDHA		NCAPH	BCLAF1
ETF1	MATR3	NAP1L4	LDHAL6B		NCAPG	BICC1
EWSR1	MBNL1	NFX1	LDHB		CNN2	BMAL2
FAM120A	MCRIP1	NUFIP2	LMNA		CNN3	BPNT2
FAM98A	MCRIP2	NYNRIN	LRPPRC		CNOT1	BRAT1
FASTK	MEX3A	OCRL	MATR3		CNTNAP1	BRF1
FBL	MEX3B	OTUD4	MCCC1		CFL1	BRI3B
FEN1	MSI1	PABPC1	MCM2		COMT	BRIX1
FHL1	MSI2	PABPC4	MCM6		COPB	BTAF1
FLNA	NCL	PAIP1	MCM7		COPB2	BYSL
FLNB	NONO	PAIP2	MMS19		COPD	BZW2
FLNC	NPM1	PAIP2B	MSH6		COPE	C14orf166
FMR1	NRG2	PAN2	MSN		COPG1	C15orf52
FNDC3B	NUFIP2	PAN3	MTHFD1		COPZ1	C1QBP
FSCN1	NXF1	PARP12	MYH10		CORO1C	C22orf28
FTSJ3	NXF5	PATL1	MYH11		CORO7	C7orf50
FUBP3	OAS1	PCBP1	MYH14		COX2	C8orf82
FUS	OAS2	PCBP2	MYH9		COX5A	CACYBP
FXR1	OAS3	PEG10	MYL6		COX5B	CAD
FXR2	OGFOD1	PHF20	MYL6B		COX7R	CALML5
G3BP1	OGG1	PHLDB1	MYO1B		CYP51A1	CALR
G3BP2	OGN	PKP4	MYO1C		CPNE3	CALR3
GFPT1	PABPC1	POP7	NCAPD2		CPSF7	CALU
GNB2	PABPC3	PPP6R2	NES		CRIP2	CAMK2D
GNB2L1	PABPC4	PRKCD	NONO		CRNKL1	CAMK2G
GRB7	PABPC5	PRMT1	NOP56		CRYAB	CAND1
GSPT1	PAN2	PRRC2A	NOP58		CSDE1	CANX
H1F0	PAN3	PRRC2B	NUMA1		CSNK2B	CAP1
H1FX	PATL1	PRRC2C	NUP155		COPS1	CAPN1
H2AFY	PCBP1	PTBP3	NUP188		COPS3	CAPRIN1
H2AFY2	PCBP2	PUM1	PABPC1		COPS8	CAPRIN2
H3F3B	PFN1	PUM2	PABPC4		CSTF3	CAPZA2
HABP4	PFN2	PYM1	PAICS		CUL4A	CARHSP1
HELZ	PHB2	QTRT1	PARP1		CUL4B	CASC3
HELZ2	PKP1	QTRT2	PC		CYC1	CAT
HIST1H2AC	PKP3	R3HDM1	PCBP1		CYB5B	CAV1
HMGA1	PQBP1	R3HDM2	PCBP2		CACYBP	CBFB
HMGB3	PRKCA	RBM47	PCCA		CYFIP1	CBX1
HMGN1	PRKRA	RBMS1	PCCB		CYFIP2	CBX3
HNRNPA0	PRMT1	RBMS2	PDIA6		DPY19L1	CCAR1
HNRNPA1	PSD3	RBMS3	PDS5B		CANX	CCAR2
HNRNPA2B1	PSPC1	RBMX	PFN1		MATR3	CCDC66
HNRNPA3	PTBP1	RBPMS	PGK1		OCIAD1	CCNB1
HNRNPAB	PTK2	RC3H1	PHB2		DAG1	CCR4
HNRNPC	PUM1	RC3H2	PHGDH		DIABLO	CCT2
HNRNPD	PUM2	RNF214	PKM		DYNC1LI1	CCT3
HNRNPH1	PURA	RPL11	PLEC		DYNC1LI2	CCT4
HNRNPH2	PURB	RPP25L	PLSCR2		DCTN1	CCT5
HNRNPH3	QKI	RPS10	PPIA		DDX19A	CCT6A
HNRNPK	RACK1	RPS2	PPIB		DDB1	CCT6B
HNRNPL	RAN	RPS3A	PRDX1		DDRGK1	CCT7
HNRNPR	RBM3	RPS6KA3	PRKDC		DDX1	CCT8
HNRNPUL1	RBM4	RPTOR	PRPF8		DDX20	CD109
HP1BP3	RBM42	RTCB	PRPH		DDX21	CD151
HSP90AA1	RC3H1	RTEL1	PSMD3		DDX3X	CDC20
HSPA1A	RHOA	SCAPER	PTBP1		DDX3Y	CDC37
HSPA4	RNASEL	SECISBP2	QARS		DDX42	CDC5L
HSPA8	RNH1	SERBP1	RAN		DDX47	CDC73
HSPA9	ROCK1	SFXN1	RBM14		DDX5	CDK1
HSPB1	RPL3	SLC25A4	RDX		DDX50	CDK2
HSPD1	RPS18	SLC25A5	RNH1		DDX6	CDS2
IGF2BP1	RPS19	SLC25A6	RPL10		DECR	CELF1
IGF2BP2	RPS3	SMAP2	RPL11		DEK	CELF2
IGF2BP3	RPS6	SMARCAD1	RPL13		DERL1	CENPB
IK	RPS6KA3	SMG1	RPL13A		DSTN	CFAP97
ILF2	RTCA	SMG6	RPL14		DAGLB	CFL1
ILF3	SAMD4A	SMG8	RPL15		HSD17B12	CHCHD3
IMMT	SERBP1	SMG9	RPL17		HSD17B4	CHCHD6
IMPDH2	SFPQ	SND1	RPL18		DHCR24	CHD4
IPO7	SMG1	SPATS2	RPL18A		DHCR7	CHD5
IPO8	SMN1	SPATS2L	RPL19		GLUD1	CHERP
ITGB1	SMN2	SPG11	RPL22		DHRS2	CHORDC1
KANK2	SND1	SPNS1	RPL23		DHX29	CHP1
KHDRBS1	SPATS2L	SPOP	RPL24		DHX30	CHTOP
KHDRBS3	STAU1	SPTBN1	RPL26		DHX9	CIAO2B
KHSRP	STAU2	SRRM2	RPL27A		DIAP1	CIRBP
KIAA1524	SYNCRIP	STAU1	RPL3		SLC25A10	CISD2
KIF23	TAF15	STRAP	RPL30		DNAJC10	CIT
KLC1	TARDBP	STRN4	RPL4		DNAJC11	CKAP4
KPNA1	TDRD3	SYNCRIP	RPL5		DJC13	CKAP5
KPNA2	TIA1	TBC1D5	RPL6		DLD	CLASP1
KPNA6	TIAL1	TDRD3	RPL7		DMD	CLASP2
KPNB1	TNPO1	TDRD7	RPL7A		DNAJA1	CLIC4
KRT18	TNRC6A	TIA1	RPL8		DNAJA2	CLPTM1
LARP1	TNRC6B	TIAL1	RPL9		DNAJA3	CLPX
LARP4	TRAF2	TM9SF3	RPLP0		DNAJB1	CLTA
LBR	TRIM2	TNPO2	RPN1		DNAJB6	CLTC
LEMD3	TRIM3	TOP3B	RPN2		DNAJC7	CLTCL1
LIN28A	UPF1	TRA2A	RPS11		DNAJC9	CMC1
LMNA	UPF2	TRA2B	RPS14		LIG1	CMC2
LMNB1	UPF3A	TRIM25	RPS16		DNM1L	CNBP
LPP	UPF3B	TRIM26	RPS2		DPM1	CNN2
LSM14A	USP10	TRIM56	RPS27A		DPYSL2	CNN3
LSM14B	USP6	TRIP4	RPS3A		DRG1	CNOT1
LSM3	WDR62	TROVE2	RPS4X		ADAR	CNOT8
LUC7L	XRN1	TTF2	RPS6		DDX39A	CNTNAP1
LUZP1	YBX1	TUBA1C	RPS8		DDX39B	COIL
MACF1	YTHDF1	TUBB3	RPS9		DYNC1H1	COMT
MAEL	YTHDF2	TYMS	RRP12		DYNLL1	COPA
MAGEA4	ZBP1	UBAP2	RS24		DNM1	COPB
MAGED1	ZC3HAV1	UBAP2L	RS3		DNM2	COPB2
MAGED2	ZFP36	UPF1	RSL1D1		DNM3	COPD
MAGOHB		UPF2	SAR1A		EIF2AK2	COPE
MAP4		UPF3B	SEC23A		SNAP91	COPG1
MAP4K4		USP10	SEC24C		YWHAZ	COPS1
MAPK8		YBX1	SEC61A1		NDRG1	COPS3
MAPRE1		YBX3	SERPINH1		STAU2	COPS8
MARS		YTHDC2	SF3B1		EIF4G1	COPZ1
MATR3		YTHDF1	SFXN3		PSMC3	CORO1B
MBNL1		YTHDF2	SLC25A4		CAPN1	CORO1C
MCM4		YTHDF3	SLC25A5		PUF60	CORO7
MCM5		ZC3H7B	SLC25A6		PRMT1	COX2
MCM7		ZC3HAV1	SLC3A2		NAP1L4	COX5A
METAP1		ZCCHC6	SND1		ECH1	COX5B
MEX3A		ZNF598	SON		HADHA	COX7R
MEX3B		ZNFX1	SOX13		HADHB	CPEB1
MEX3C		ZZEF1	SRRM2		ECHDC1	CPEB2
MFAP1			SUMO2		ECHS1	CPEB3
MKI67			SUMO3		ECI1	CPEB4
MOV10			SURF4		ECM29	CPNE3
MSH6			SYNCRIP		EDC4	CPOX
MSI1			TARDBP		EDIL3	CPSF3
MSI2			TBB5		EEF1A1	CPSF6
MTHFD1			TCOF1		EEF1B2	CPSF7
mTor			TCP1		EEF1D	CRIP2
MYO1C			TGM2		EEF1G	CRNKL1
MYO6			TLN1		TSFM	CRYAB
NEXN			TMEM33		TUFM	CS
NONO			TMOD3		EIF2B4	CSDE1
NOP56			TOP1		EIF2A	CSE1L
NOP58			TOP2A		EIF3B	CSNK2B
NOSIP			TOP2B		EIF3C	CSTF1
NSUN2			TRAP1		EIF3D	CSTF3
NTMT1			TUBA1A		EIF3E	CTNNA2
NUDC			TUBB2A		EIF3F	CTNND1
NUFIP2			TUBB3		EIF3I	CTPS1
NUMA1			TUBB6		EIF3L	CTSB
NUP205			TUBB8		EIF3M	CTTNBP2NL
NUP210			TUFM		ELAVL1	CUL4A
NUP214			TYMS		EMC2	CUL4B
NUP62			VCL		EMC3	CWC22
NUP93			VCP		ENO1	CYB5B
NUP98			VIM		EPPK1	CYB5R1
NXF1			XPO1		KDELR1	CYB5R3
OGFOD1			XPO5		KDELR2	CYC1
OGG1			XRCC5		ETF1	CYFIP1
ORF1			XRCC6		GSPT1	CYFIP2
PABPC1			YBX1		GSPT2	CYP51A1
PABPC4			YTHDF3		SQLE	CYRIB
PAK4					LSS	DAG1
PALLD					ERLIN1	DAGLB
PARG					ERLIN2	DARS1
PARP1					ERP44	DAZAP1
PARP12					ESYT1	DAZAP2
PAWR					ETFA	DAZL
PCBP1					ETFB	DCD
PCBP2					EXOC4	DCP1A
PCNA					EXOC8	DCP1B
PDCD6IP					FAM120A	DCP2
PDLIM1					FAM162A	DCTN1
PDLIM4					FAM210A	DDB1
PDLIM5					CHD4	DDOST
PDS5B					NAP1L1	DDRGK1
PELO					DNM1L	DDX1
PFDN4					MARS	DDX17
PFN1					COPZ1	DDX18
PFN2					RPL10	DDX19A
PGAM5					CYRIB	DDX19B
PHB2					FAM98A	DDX20
PHLDB2					FAR1	DDX21
PKP2					FAF2	DDX39A
PKP3					FASN	DDX39B
PLEC					FBL	DDX3X
POLR2B					FDFT1	DDX3Y
POM121					FEN1	DDX42
PPIP5K1					FERMT2	DDX47
PPME1					FHL1	DDX5
PPP1R10					FHL2	DDX50
PPP1R18					FILIP1L	DDX58
PPP2R1A					FLII	DDX6
PQBP1					FLNB	DECR
PRDX1					FLNC	DEK
PRDX6					FLOT2	DEPDC1B
PRKCA					FSCN1	DERA
PRKRA					FUBP3	DERL1
PRMT1					FH	DHCR24
PRMT5					FBXL18	DHCR7
PRPF6					FXR1	DHRS2
PRPF8					FXR2	DHX15
PRRC2A					MYL6	DHX29
PRRC2C					HNRNPC	DHX30
PSMD2					SHMT2	DHX36
PSPC1					GAR1	DHX57
PTBP1					GNB1	DHX58
PTBP3					GNB2	DHX9
PTGES3					GNB4	DIABLO
PTK2					GNG12	DIAP1
PUM1					RACK1	DISC1
PUM2					GCN1L1	DJC13
PURA					RAP1GDS1	DKC1
PURB					GEMIN4	DLAT
PXDNL					GEMIN5	DLD
PYCR1					GET4	DLST
RAB1A					GFAP	DMD
RACGAP1					SLC25A22	DNAAF5
RAD21					GBA	DNAJA1
RALY					GLS	DNAJA2
RANBP1					GALNT16	DNAJA3
RAPTOR					SHMT2	DNAJB1
RBBP4					GOLGA2	DNAJB6
RBFOX1					GOLGB1	DNAJC10
RBM12B					GOLT1B	DNAJC11
RBM14					GPAA1	DNAJC7
RBM26					GPD2	DNAJC8
RBM42					PIGK	DNAJC9
RBMS1					GRHPR	DNM1
RBMS2					HSPA9	DNM1L
RBMX					GSDMD	DNM2
RBPMS					GMPS	DNM3
RC3H1					DDX39B	DPM1
RCC1					PABPC4	DPY19L1
RCC2					ATP6V1D	DPYSL2
Rent2					SLTM	DPYSL3
RFC3					HIST1H1A	DRG1
RFC4					HIST1H1C	DSP
RGPD3					HIST1H2AD	DST
RHOA					HIST2H2AB	DSTN
RNF214					HIST2H2AC	DTX3L
RNH1					H2AFV	DYNC1H1
ROCK1					H2AFY2	DYNC1LI1
RPL14					H2AX	DYNC1LI2
RPL4					H2AFY	DYNLL1
RPS14					HIST1H2BH	DYNLL2
RPS6KA3					HIST1H2BO	DYRK3
RPS8					H2BS1	DZIP1
RRBP1					HIST2H3C	DZIP3
RSL1D1					H3F3B	E2F4
S100A7A					HSP90AB2P	ECH1
S100A9					HACD3	ECHDC1
SAFB					HAT1	ECHS1
SAFB2					HSD17B10	ECI1
SAMD4A					HDAC1	ECM29
SEC24C					HDAC2	EDC3
SERBP1					HEATR1	EDC4
SF3B2					DNAAF5	EDIL3
SF3B3					CPOX	EEF1A1
SFN					HIP1R	EEF1A2
SFPQ					HM13	EEF1B2
SFRS3					HMGB1	EEF1D
SIPA1L1					HMOX2	EEF1G
SLC25A5					HNRNPDL	EEF2
SLTM					HNRNPH1	EFTUD2
SMARCA1					HNRNPH2	EIF2A
SMARCA5					HNRNPH3	EIF2AK1
SMC3					HNRNPUL1	EIF2AK2
SMC4					HNRNPUL2	EIF2B1
SMG1					HNRNPC	EIF2B4
SMN1					HNRNPF	EIF2S1
SMU1					HNRNPK	EIF2S2
SND1					HNRNPL	EIF2S3
SNRNP200					HSP90AA1	EIF3A
SNRPF					HSP90AB1	EIF3B
SNTB2					HSDL2	EIF3C
SORBS1					HSPB1	EIF3D
SORBS3					HUWE1	EIF3E
SPATS2L					EPHX1	EIF3F
SPECC1L					P4HB	EIF3G
SRI					MRPL58	EIF3H
SRP9					IDH3A	EIF3I
SRRM1					EIF2S1	EIF3J
SRRM2					IGF2BP2	EIF3K
SRRT					EIF2S3	EIF3L
SRSF1					EIF4A1	EIF3M
SRSF10					EIF4A2	EIF4A1
SRSF4					EIF4A3	EIF4A2
STAT1					EIF4E	EIF4A3
STAU2					EIF4G1	EIF4B
STIP1					EIF4G3	EIF4E
STRAP					EIF5A	EIF4G1
SUGP2					IFITM3	EIF4G2
SUN1					IKBIP	EIF4G3
SYCP3					ILF2	EIF4H
SYNCRIP					ILVBL	EIF5
SYNE1					KPNA2	EIF5A
TAF15					KPNA4	EIF5A2
TARDBP					KPNA3	EIF5B
TCEA1					KPNA1	ELAVL1
TCP1					KPNA5	ELAVL2
TDRD3					KPNA6	ELAVL3
TERT					KPNB1	ELAVL4
TIA1					BPNT2	EMC2
TIAL1					INF2	EMC3
TMOD3					IPO11	ENO1
TNKS					IPO4	ENO3
TNKS1BP1					IPO5	EPHX1
TNPO1					IPO7	EPPK1
TNPO2					IPO8	EPRS
TNRC6B					IPO9	ERLIN1
TOMM34					PPA1	ERLIN2
TPM1					IQGAP1	ERP44
TPM2					IQGAP3	ESRP2
TPT1					ISOC2	ESYT1
TRAF2					ITPA	ETF1
TRDMT1					RAB34	ETFA
TRIM21					EIF4A1	ETFB
TRIM25					RPS27A	EWSR1
TRIM56					SLC25A22	EXOC4
TRIP6					PTBP1	EXOC8
TSC1					AP2B1	EZR
TUBA1C					K7ERI8	FAF2
TUBA3C					PRKACG	FAM111B
TUBA4A					MKI67	FAM114A1
TUBB					KIF11	FAM120A
TUBB3					KIF4A	FAM120C
TUBB4B					KIF5A	FAM160A2
TUBB8					KIF5C	FAM160B1
TUFM					KIFC1	FAM162A
TXN					KIF5B	FAM210A
U2AF1					KNTC1	FAM98A
UBA1					PRKCI	FAR1
UBAP2					LACTB	FARP1
UBAP2L					LAMP2	FASN
UBL4A					LARP1	FASTK
UPF1					SLC7A5	FBL
USP10					LBR	FBRSL1
USP5					LNPEP	FBXL18
VASP					LDHB	FDFT1
VCP					LGALS1	FDXR
WDR62					LMAN2	FEN1
XRCC6					LMNB1	FERMT2
XRN1					LNPK	FH
YARS					LONP1	FHL1
YBX1					LPPRC	FHL2
YBX3					LRRC59	FILIP1L
YES1					LRP1	FKBP3
YTHDF1					LSM14A	FLII
YTHDF2					LSM14B	FLNA
YTHDF3					LSM12	FLNB
YWHAB					LAMTOR1	FLNC
YWHAH					LUC7L	FLOT2
YWHAQ					FBL	FMC1
YWHAZ					HNRNPM	FMR1
ZC3H14					HNRNPM	FNDC3B
ZC3H7A					TIMM50	FSCN1
ZC3H7B					MAN1A1	FTSJ3
ZC3HAV1					MAN1B1	FUBP1
ZFP36					MAN2A1	FUBP3
ZNF638					MACF1	FUS
					MAGEA1	FXR1
					MAGEA4	FXR2
					MAGEA10	G3BP1
					MAGEB2	G3BP2
					MAGEC1	G6PD
					MAGEC3	GALNT16
					MAGED1	GAPDH
					MAGED2	GAR1
					MAGT1	GARS
					ME2	GART
					MAP1B	GBA
					MARCHF5	GBP2
					MATR3	GCN1L1
					MCCC2	GEMIN4
					MCM3	GEMIN5
					MCM7	GET4
					MCU	GFAP
					MDH2	GFPT1
					MAGOHB	GIGYF2
					CHCHD3	GKAP1
					CHCHD6	GLE1
					APOOL	GLS
					IMMT	GLUD1
					NDUFAF2	GMPS
					CIAO2B	GNB1
					MLEC	GNB2
					MLH1	GNB2L1
					MMS19	GNB4
					MOB1B	GNG12
					MOV10	GOLGA2
					MAP2K1	GOLGB1
					SLC25A3	GOLT1B
					MSH2	GOT2
					MSH6	GPAA1
					MSMO1	GPD2
					MTA2	GPRC5A
					MTCH1	GRB7
					MTCH2	GRHPR
					MTHFD2	GRSF1
					MTOR	GSDMD
					MTX2	GSN
					MYH11	GSPT1
					MYH14	GSPT2
					MYH9	GTPBP1
					MYL9	H1F0
					NAT10	H1FX
					CYB5R1	H2AFV
					CYB5R3	H2AFY
					NCKAP1	H2AFY2
					NCLN	H2AX
					POR	H2BS1
					NDC1	H3F3B
					NME1	HABP4
					NME2	HACD3
					NDUFA5	HADHA
					NDUFA9	HADHB
					NDUFA12	HAT1
					NDUFB10	HBEBP2BPA
					NDUFS1	HDAC1
					NDUFS2	HDAC2
					NDUFS3	HDAC6
					NDUFV1	HDLBP
					NDUFV2	HEATR1
					NDUFV3	HELZ
					NF1	HELZ2
					SNU13	HIP1R
					NIBAN2	HIST1H1A
					NCSTN	HIST1H1C
					SCP2	HIST1H1E
					NNMT	HIST1H1T
					NNT	HIST1H2AC
					NOC2L	HIST1H2AD
					NOL6	HIST1H2BB
					NOMO2	HIST1H2BH
					NOP56	HIST1H2BO
					NOP58	HIST1H3A
					NPL4	HIST1H4A
					NPM1	HIST2H2AB
					NRBP1	HIST2H2AC
					NSDHL	HIST2H3C
					NSUN2	HIST2H3PS2
					SCYL1	HM13
					NUP155	HMGA1
					NUP160	HMGB1
					MT-ND1	HMGB3
					NUP205	HMGN1
					NUBP2	HMOX2
					NUDC	HNRNPA0
					NUMA1	HNRNPA1
					NUP93	HNRNPA2B1
					FAM114A1	HNRNPA3
					OAT	HNRNPAB
					OGDH	HNRNPC
					DLST	HNRNPD
					DLAT	HNRNPDL
					PDHA1	HNRNPF
					PDHB	HNRNPH1
					OPA1	HNRNPH2
					OSBP	HNRNPH3
					DDOST	HNRNPK
					OTUB1	HNRNPL
					OXSR1	HNRNPM
					P3H3	HNRNPR
					P4HA2	HNRNPU
					PYCR1	HNRNPUL1
					PYCR2	HNRNPUL2
					ALDH18A1	HOPX
					PABPC4	HP1BP3
					SERBP1	HSD17B10
					PAK1	HSD17B12
					PALLD	HSD17B4
					MTPAP	HSDL2
					PARD3	HSP90AA1
					PBXIP1	HSP90AB1
					LPCAT1	HSP90AB2P
					PCBP1	HSP90AB3P
					TRIP13	HSP90B1
					PCK2	HSPA1A
					PCNA	HSPA1L
					PCYOX1	HSPA4
					PCYOX1L	HSPA5
					PDCD10	HSPA6
					PDCD6IP	HSPA8
					PDCD6	HSPA9
					PDCL3	HSPB1
					PDS5A	HSPD1
					PDS5B	HTT
					PELP1	HUWE1
					PES1	IARS1
					PGAM5	IBTK
					PGK1	IDH3A
					PGRMC1	IFITM3
					PGRMC2	IGF2BP1
					PHB	IGF2BP2
					PHB2	IGF2BP3
					PICALM	IK
					PITPNB	IKBIP
					PLAP	ILF2
					PLIN2	ILF3
					PLIN3	ILVBL
					PLOD2	IMMT
					PNPT1	IMPDH2
					PPP1CA	INF2
					PPP1CB	IPO11
					PPP1CC	IPO4
					PPP2CA	IPO5
					PPP4R1	IPO7
					ACP1	IPO8
					PPIA	IPO9
					PPIC	IQGAP1
					PRRC2A	IQGAP3
					PRRC2C	ISOC2
					PRDX1	ITGB1
					PRDX2	ITPA
					PRDX3	K7ERI8
					PRDX6	KANK2
					PREB	KDELR1
					PRKDC	KDELR2
					PRKRA	KHDRBS1
					PFN2	KHDRBS3
					PRPF19	KHNYN
					PRPF31	KHSRP
					PRPF8	KIAA1524
					PSMC6	KIF11
					PSMC1	KIF1B
					PSMC3	KIF23
					PSMC4	KIF4A
					PSMC2	KIF5A
					PSMC5	KIF5B
					PSMA5	KIF5C
					PSMA7	KIFC1
					PSMA8	KLC1
					PSMD11	KNTC1
					PSMD12	KPNA1
					PSMD13	KPNA2
					PSMD14	KPNA3
					PSIP1	KPNA4
					PSMD1	KPNA5
					PSMD2	KPNA6
					PSMD6	KPNB1
					PSMD7	KRT17
					PSMD8	KRT18
					PSME1	KTN1
					PSME2	LACTB
					PSPC1	LAMP2
					PTBP1	LAMTOR1
					PTRH2	LARP1
					PTPN1	LARP1B
					PTPN23	LARP4
					PTPRD	LARP4B
					PTDSS1	LARS1
					PUF60	LASP1
					GART	LBR
					PAICS	LDHA
					PURA	LDHAL6B
					PURB	LDHB
					PXMP2	LEMD3
					CAD	LGALS1
					CTPS1	LGALS3BP
					HBEBP2BPA	LIG1
					FHL1	LIN28A
					HIST2H3PS2	LLPH
					UBAP2L	LMAN2
					UQCRC1	LMNA
					UQCRC2	LMNB1
					UQCRB	LNPEP
					UQCRQ	LNPK
					QPCTL	LONP1
					QSOX2	LPCAT1
					RAB10	LPP
					RAB18	LPPRC
					RAB1A	LRP1
					RAB1B	LRPPRC
					RAB21	LRRC59
					RAB32	LSM1
					RAB3A	LSM12
					RAB3B	LSM14A
					RAB5A	LSM14B
					RAB5B	LSM3
					RAB5C	LSS
					RAB7A	LTV1
					RANGAP1	LUC7L
					GPRC5A	LUZP1
					RALY	MACF1
					RB33B	MAEL
					RAB3GAP2	MAGEA1
					RBM14	MAGEA10
					RBM4	MAGEA4
					RBMX	MAGEB2
					RANBP2	MAGEC1
					TAF15	MAGEC3
					RCN1	MAGED1
					RCN2	MAGED2
					RDH11	MAGOHB
					REEP6	MAGT1
					ATP6AP2	MAN1A1
					UPF1	MAN1B1
					UPF2	MAN2A1
					RER1	MAP1B
					RPA1	MAP1LC3A
					RFC1	MAP2K1
					RFC2	MAP4
					RFC3	MAP4K4
					RFC4	MAP7D3
					RFC5	MAPK8
					ARHGAP1	MAPRE1
					RHOG	MARCHF5
					RIC8A	MARS
					RNH1	MATR3
					RPL10A	MBNL1
					RPL12	MBNL2
					RPL18A	MCCC1
					RSL1D1	MCCC2
					RPL23	MCM2
					RPL32	MCM3
					RPL34	MCM4
					RPL36A	MCM5
					RPL38	MCM6
					RPL4	MCM7
					RPL5	MCRIP1
					RPL8	MCRIP2
					RPLP0	MCU
					RPLP0P6	MDH2
					RPLP1	ME2
					MRPL11	METAP1
					MRPL12	MEX3A
					MRPL13	MEX3B
					MRPL17	MEX3C
					MRPL19	MEX3D
					MRPL22	MFAP1
					MRPL23	MIF4GD
					MRPL37	MKI67
					MRPL39	MKRN1
					MRPL46	MKRN2
					MRPL49	MLEC
					RMND1	MLH1
					RBMXL3	MMS19
					RNF213	MOB1B
					HNRNPA0	MOB2
					HNRNPA1	MOV10
					HNRNPA3	MPST
					HNRNPAB	MRPL11
					POLR2B	MRPL12
					RPN2	MRPL13
					RRP12	MRPL17
					RPS23	MRPL19
					RPS5	MRPL22
					RSF1	MRPL23
					SNRPB	MRPL37
					RSU1	MRPL39
					MRPS2	MRPL46
					MRPS7	MRPL49
					MRPS18B	MRPL58
					MRPS23	MRPS18B
					MRPS25	MRPS2
					MRPS26	MRPS23
					MRPS29	MRPS25
					MRPS31	MRPS26
					RTCB	MRPS29
					RTN4	MRPS31
					RUVBL1	MRPS7
					SEC23IP	MSH2
					SLC29A1	MSH6
					SLC39A7	MSI1
					SACM1L	MSI2
					SAFB	MSMO1
					SAFB2	MSN
					SAMM50	MTA2
					SAR1A	MTCH1
					SEC11A	MTCH2
					SEC23A	MTHFD1
					SEC23B	MTHFD1L
					SEC24C	MTHFD2
					SEC31A	MT-ND1
					SCAMP1	MTOR
					SCFD1	MTPAP
					SLC25A24	MTX2
					OXCT1	MYCBP2
					SDHA	MYH10
					SEC13	MYH11
					SEC62	MYH14
					SEH1L	MYH9
					SEPTIN11	MYL6
					SEPTIN7	MYL6B
					PHGDH	MYL9
					SF3A2	MYO1B
					SF3A3	MYO1C
					SF3B1	MYO6
					SF3B2	NAP1L1
					SF3B4	NAP1L4
					SFXN1	NAT10
					SFXN3	NCAPD2
					SIN3A	NCAPG
					SKP1	NCAPH
					SLIRP	NCKAP1
					SLTM	NCL
					SMC1A	NCLN
					SMC2	NCSTN
					SMC3	NDC1
					SMARCA1	NDRG1
					SMARCA4	NDUFA12
					SMARCA5	NDUFA5
					SNRPD3	NDUFA9
					SMARCAD1	NDUFAF2
					SMARCB1	NDUFB10
					SYNGR2	NDUFS1
					SNW1	NDUFS2
					SNX1	NDUFS3
					SNX12	NDUFV1
					SNX2	NDUFV2
					SNX3	NDUFV3
					SNX8	NES
					SUPT16H	NEXN
					SPC24	NF1
					SPC25	NFX1
					SPCS2	NIBAN2
					SPR	NME1
					SPTB	NME2
					SPTLC1	NNMT
					SPTLC2	NNT
					U2SURP	NOC2L
					SRP54	NOL6
					SRP68	NOMO2
					SRP72	NONO
					SRPRA	NOP56
					SRPRB	NOP58
					SRSF10	NOSIP
					SRSF12	NPL4
					SRSF1	NPM1
					SRSF2	NRBP1
					SRSF3	NRG2
					SRSF5	NSDHL
					SRSF6	NSUN2
					SRSF7	NTMT1
					SSBP1	NUBP2
					SSR1	NUDC
					SSR4	NUFIP2
					SSRP1	NUMA1
					STAT1	NUP155
					STAT3	NUP160
					STIP1	NUP188
					STOML2	NUP205
					STT3B	NUP210
					STX18	NUP214
					STX5	NUP62
					STX7	NUP93
					SUCLG1	NUP98
					SUCLG2	NXF1
					SUMO3	NXF5
					SUN2	NYNRIN
					SURF4	OAS1
					AARS1	OAS2
					DARS1	OAS3
					EPRS	OAT
					IARS1	OCIAD1
					SYNJ2BP	OCRL
					LARS1	OGDH
					MARS	OGFOD1
					SYMPK	OGG1
					RARS1	OGN
					TARS1	OPA1
					VARS1	ORF1
					YARS	OSBP
					TMEM126A	OTUB1
					TAGLN2	OTUD4
					TUBA1A	OXCT1
					TUBA1C	OXSR1
					TUBA3C	P3H3
					TUBB2A	P4HA2
					TUBB3	P4HB
					TUBB4A	PABPC1
					TUBB4B	PABPC3
					TUBB	PABPC4
					TUBB6	PABPC5
					TUBB8	PAICS
					TUBB8B	PAIP1
					TBCD	PAIP2
					TUBG1	PAIP2B
					TBRG4	PAK1
					TCOF1	PAK4
					TCP1	PALLD
					CCT2	PAM16
					CCT4	PAN2
					CCT5	PAN3
					CCT3	PARD3
					CCT7	PARG
					CCT8	PARP1
					CCT6B	PARP12
					PTGES3	PATL1
					TECR	PAWR
					TNS3	PBXIP1
					TEX10	PC
					RELA	PCBP1
					TFAM	PCBP2
					TGM2	PCCA
					ACAA1	PCCB
					ACAT1	PCK2
					THOC4	PCNA
					MPST	PCYOX1
					TRIM28	PCYOX1L
					TIGAR	PDCD10
					PAM16	PDCD6
					TIMM23	PDCD6IP
					TIMM44	PDCL3
					TIMM50	PDHA1
					TTN	PDHB
					TLN1	PDIA6
					TMEM165	PDLIM1
					TMEM214	PDLIM4
					TM9SF2	PDLIM5
					TM9SF3	PDS5A
					TM9SF4	PDS5B
					TMCO1	PEG10
					TMED2	PELO
					TMED5	PELP1
					TMED7	PES1
					TMEM43	PFDN4
					TMEM70	PFN1
					TMEM97	PFN2
					TMX1	PGAM5
					TMX2	PGK1
					TNPO1	PGRMC1
					TNPO3	PGRMC2
					TOR1AIP1	PHB
					TOMM22	PHB2
					TOMM34	PHF20
					TOMM40	PHGDH
					TOMM70	PHLDB1
					TOP1	PHLDB2
					TOP2A	PICALM
					TOP2B	PIGK
					TPD52	PITPNB
					TPD52L2	PKM
					TPR	PKP1
					TRA2A	PKP2
					TRAM1	PKP3
					TRAP1	PKP4
					TRIM25	PLAP
					TRIO	PLEC
					TRIP6	PLIN2
					TRIP12	PLIN3
					TSPAN6	PLOD2
					TWF1	PLSCR2
					TYMS	PNPT1
					U2AF1	POLR2B
					U2AF2	POM121
					SNRNP200	POP7
					EFTUD2	POR
					UBA1	PPA1
					UBE2K	PPIA
					UBE2N	PPIB
					UBE2S	PPIC
					UBTF	PPIP5K1
					USP14	PPME1
					UBAP2L	PPP1CA
					USP5	PPP1CB
					UBR4	PPP1CC
					UBXN4	PPP1R10
					UQCRFS1	PPP1R18
					UQCRFS1P1	PPP2CA
					UFD1	PPP2R1A
					UFL1	PPP2R2A
					UGGT1	PPP2R5C
					UMPS	PPP2R5D
					UNC45A	PPP2R5E
					USH2A	PPP4R1
					USO1	PPP6R2
					USP9X	PQBP1
					UTRN	PRDX1
					ATP6V0D1	PRDX2
					VAPB	PRDX3
					ATP6AP1	PRDX6
					ATP6V1B2	PREB
					ATP6V1D	PRKACG
					VDAC1	PRKAG1
					VDAC2	PRKCA
					VDAC3	PRKCD
					VCL	PRKCI
					VKORC1L1	PRKDC
					VMP1	PRKRA
					VPS13C	PRMT1
					WASF2	PRMT5
					WDR43	PRPF19
					XPO1	PRPF31
					CSE1L	PRPF6
					XPO5	PRPF8
					XRCC5	PRPH
					XRCC6	PRRC2A
					YIF1A	PRRC2B
					YKT6	PRRC2C
					YME1L1	PSD3
					ZC3HAV1	PSIP1
					ZFHX3	PSMA5
					ZFPL1	PSMA7
					TJP2	PSMA8
					ZW10	PSMC1
						PSMC2
						PSMC3
						PSMC4
						PSMC5
						PSMC6
						PSMD1
						PSMD11
						PSMD12
						PSMD13
						PSMD14
						PSMD2
						PSMD3
						PSMD6
						PSMD7
						PSMD8
						PSME1
						PSME2
						PSPC1
						PTBP1
						PTBP3
						PTDSS1
						PTGES3
						PTK2
						PTPN1
						PTPN23
						PTPRD
						PTRH2
						PUF60
						PUM1
						PUM2
						PURA
						PURB
						PXDNL
						PXMP2
						PYCR1
						PYCR2
						PYM1
						QARS
						QKI
						QPCTL
						QSOX2
						QTRT1
						QTRT2
						R3HDM1
						R3HDM2
						RAB10
						RAB18
						RAB1A
						RAB1B
						RAB21
						RAB32
						RAB34
						RAB3A
						RAB3B
						RAB3GAP2
						RAB5A
						RAB5B
						RAB5C
						RAB7A
						RACGAP1
						RACK1
						RAD21
						RALY
						RAN
						RANBP1
						RANBP2
						RANGAP1
						RAP1GDS1
						RAPTOR
						RARS1
						RB33B
						RBBP4
						RBFOX1
						RBM12B
						RBM14
						RBM26
						RBM3
						RBM4
						RBM42
						RBM47
						RBMS1
						RBMS2
						RBMS3
						RBMX
						RBMXL3
						RBPMS
						RC3H1
						RC3H2
						RCC1
						RCC2
						RCN1
						RCN2
						RDH11
						RDX
						REEP6
						RELA
						Rent2
						RER1
						RFC1
						RFC2
						RFC3
						RFC4
						RFC5
						RGPD3
						RHOA
						RHOG
						RIC8A
						RMND1
						RNASEL
						RNF213
						RNF214
						RNH1
						ROCK1
						RPA1
						RPL10
						RPL10A
						RPL11
						RPL12
						RPL13
						RPL13A
						RPL14
						RPL15
						RPL17
						RPL18
						RPL18A
						RPL19
						RPL22
						RPL23
						RPL24
						RPL26
						RPL27A
						RPL3
						RPL30
						RPL32
						RPL34
						RPL36A
						RPL38
						RPL4
						RPL5
						RPL6
						RPL7
						RPL7A
						RPL8
						RPL9
						RPLP0
						RPLP0P6
						RPLP1
						RPN1
						RPN2
						RPP25L
						RPS10
						RPS11
						RPS14
						RPS16
						RPS18
						RPS19
						RPS2
						RPS23
						RPS27A
						RPS3
						RPS3A
						RPS4X
						RPS5
						RPS6
						RPS6KA3
						RPS8
						RPS9
						RPTOR
						RRBP1
						RRP12
						RS24
						RS3
						RSF1
						RSL1D1
						RSU1
						RTCA
						RTCB
						RTEL1
						RTN4
						RUVBL1
						S100A7A
						S100A9
						SACM1L
						SAFB
						SAFB2
						SAMD4A
						SAMM50
						SAR1A
						SCAMP1
						SCAPER
						SCFD1
						SCP2
						SCYL1
						SDHA
						SEC11A
						SEC13
						SEC23A
						SEC23B
						SEC23IP
						SEC24C
						SEC31A
						SEC61A1
						SEC62
						SECISBP2
						SEH1L
						SEPTIN11
						SEPTIN2
						SEPTIN7
						SERBP1
						SERPINH1
						SF3A2
						SF3A3
						SF3B1
						SF3B2
						SF3B3
						SF3B4
						SFN
						SFPQ
						SFRS3
						SFXN1
						SFXN3
						SHMT2
						SIN3A
						SIPA1L1
						SKP1
						SLC25A10
						SLC25A22
						SLC25A24
						SLC25A3
						SLC25A4
						SLC25A5
						SLC25A6
						SLC29A1
						SLC39A7
						SLC3A2
						SLC7A5
						SLIRP
						SLTM
						SMAP2
						SMARCA1
						SMARCA4
						SMARCA5
						SMARCAD1
						SMARCB1
						SMC1A
						SMC2
						SMC3
						SMC4
						SMG1
						SMG6
						SMG8
						SMG9
						SMN1
						SMN2
						SMU1
						SNAP91
						SND1
						SNRNP200
						SNRPB
						SNRPD3
						SNRPF
						SNTB2
						SNU13
						SNW1
						SNX1
						SNX12
						SNX2
						SNX3
						SNX8
						SON
						SORBS1
						SORBS3
						SOX13
						SPATS2
						SPATS2L
						SPC24
						SPC25
						SPCS2
						SPECC1L
						SPG11
						SPNS1
						SPOP
						SPR
						SPTB
						SPTBN1
						SPTLC1
						SPTLC2
						SQLE
						SRI
						SRP54
						SRP68
						SRP72
						SRP9
						SRPRA
						SRPRB
						SRRM1
						SRRM2
						SRRT
						SRSF1
						SRSF10
						SRSF12
						SRSF2
						SRSF3
						SRSF4
						SRSF5
						SRSF6
						SRSF7
						SSBP1
						SSR1
						SSR4
						SSRP1
						STAT1
						STAT3
						STAU1
						STAU2
						STIP1
						STOML2
						STRAP
						STRN4
						STT3B
						STX18
						STX5
						STX7
						SUCLG1
						SUCLG2
						SUGP2
						SUMO2
						SUMO3
						SUN1
						SUN2
						SUPT16H
						SURF4
						SYCP3
						SYMPK
						SYNCRIP
						SYNE1
						SYNGR2
						SYNJ2BP
						TAF15
						TAGLN2
						TARDBP
						TARS1
						TBB5
						TBC1D5
						TBCD
						TBRG4
						TCEA1
						TCOF1
						TCP1
						TDRD3
						TDRD7
						TECR
						TERT
						TEX10
						TFAM
						TGM2
						THOC4
						TIA1
						TIAL1
						TIGAR
						TIMM23
						TIMM44
						TIMM50
						TJP2
						TLN1
						TM9SF2
						TM9SF3
						TM9SF4
						TMCO1
						TMED2
						TMED5
						TMED7
						TMEM126A
						TMEM165
						TMEM214
						TMEM33
						TMEM43
						TMEM70
						TMEM97
						TMOD3
						TMX1
						TMX2
						TNKS
						TNKS1BP1
						TNPO1
						TNPO2
						TNPO3
						TNRC6A
						TNRC6B
						TNS3
						TOMM22
						TOMM34
						TOMM40
						TOMM70
						TOP1
						TOP2A
						TOP2B
						TOP3B
						TOR1AIP1
						TPD52
						TPD52L2
						TPM1
						TPM2
						TPR
						TPT1
						TRA2A
						TRA2B
						TRAF2
						TRAM1
						TRAP1
						TRDMT1
						TRIM2
						TRIM21
						TRIM25
						TRIM26
						TRIM28
						TRIM3
						TRIM56
						TRIO
						TRIP12
						TRIP13
						TRIP4
						TRIP6
						TROVE2
						TSC1
						TSFM
						TSPAN6
						TTF2
						TTN
						TUBA1A
						TUBA1C
						TUBA3C
						TUBA4A
						TUBB
						TUBB2A
						TUBB3
						TUBB4A
						TUBB4B
						TUBB6
						TUBB8
						TUBB8B
						TUBG1
						TUFM
						TWF1
						TXN
						TYMS
						U2AF1
						U2AF2
						U2SURP
						UBA1
						UBAP2
						UBAP2L
						UBE2K
						UBE2N
						UBE2S
						UBL4A
						UBR4
						UBTF
						UBXN4
						UFD1
						UFL1
						UGGT1
						UMPS
						UNC45A
						UPF1
						UPF2
						UPF3A
						UPF3B
						UQCRB
						UQCRC1
						UQCRC2
						UQCRFS1
						UQCRFS1P1
						UQCRQ
						USH2A
						USO1
						USP10
						USP14
						USP5
						USP6
						USP9X
						UTRN
						VAPB
						VARS1
						VASP
						VCL
						VCP
						VDAC1
						VDAC2
						VDAC3
						VIM
						VKORC1L1
						VMP1
						VPS13C
						WASF2
						WDR43
						WDR62
						XPO1
						XPO5
						XRCC5
						XRCC6
						XRN1
						YARS
						YBX1
						YBX3
						YES1
						YIF1A
						YKT6
						YME1L1
						YTHDC2
						YTHDF1
						YTHDF2
						YTHDF3
						YWHAB
						YWHAH
						YWHAQ
						YWHAZ
						ZBP1
						ZC3H14
						ZC3H7A
						ZC3H7B
						ZC3HAV1
						ZCCHC6
						ZFAND1
						ZFHX3
						ZFP36
						ZFPL1
						ZNF598
						ZNF638
						ZNFX1
						ZW10
						ZZEF1
